# A systematic comparison of fibroblasts derived from postmortem human dura mater versus dermal epithelium for neurodegenerative disease modeling

**DOI:** 10.1101/2021.05.17.444554

**Authors:** Andrea R. Argouarch, Celica G. Cosme, Kristle Garcia, Christian I. Corrales, Alissa L. Nana, Anna M. Karydas, Salvatore Spina, Lea T. Grinberg, Bruce Miller, Hani Goodarzi, William W. Seeley, Aimee W. Kao

## Abstract

Patient-derived cells hold great promise for precision medicine approaches in human health. Fibroblast cells have been a major source of human cells for reprogramming and differentiating into specific cell types for disease modeling. Such cells can be isolated at various stages during life (presymptomatic, symptomatic, and postmortem) and thus can potentially be used to model different phases of disease progression. In certain circumstances, however, tissues are not collected during life and only postmortem tissues are the only available source of fibroblasts. Fibroblasts cultured from postmortem human dura mater of individuals with neurodegenerative diseases have been suggested as a primary source of cells for *in vitro* modeling of neurodegenerative diseases. Although fibroblast-like cells from human and mouse dura mater have been previously described, their utility for reprogramming and direct differentiation protocols requires further characterization. In this study, cells derived from dermal biopsies performed in living subjects were compared to cells derived from postmortem dura mater. In two instances, we have isolated and compared dermal and dural cell lines from the same subject. Notably, striking differences between the dermis and dura mater-derived cell lines were found. Compared to dermal fibroblasts, postmortem dura mater-derived cells demonstrated different morphology, exhibited slower growth rates, failed to express fibroblast protein markers, and exhibited significant differences in gene expression profiles. In addition, dura mater-derived cells were found to exhibit a high rate of chromosomal abnormalities, particularly in the loss of the Y chromosome. Our study highlights potential limitations of postmortem human dura mater-derived cells for disease modeling, argues for rigorous karyotyping prior to reprograming, and brings into question the identity of dura mater-derived cells as belonging to a fibroblast lineage.
