## Additional file 2 for "A systematic comparison of fibroblasts derived from postmortem human dura mater versus dermal epithelium for neurodegenerative disease modeling"

### Sheet: Table Comparision 4 Edited
Paper	Cohort studied	Demographics reported	Tissue collected (number of cases)	When the tissue was collection	Tissue storage	Culture media	Culture success	Outgrowth time from tissue (days)	Karyotype Results	Proliferation reported	Morphology reported	Staining markers	Gene expression analysis	Derived iPSCs and neurons
Bliss et al., 2012 [2]	Schizophrenia and control subjects	Sex, age, brain pH, race, PMI, BMI, smoker, substance/cardiac-related death, attended death, ethanol tox	Scalp dermis (146)	Postmortem	Fresh dermis and dura mater	DMEM with Glutamax, FBS, L-glutamine, PenStrep, and Amphotericin/Gentamicin	~50% from dermis	Average 7-14 days, some up to 3 weeks	Not reported	Dermal lines proliferated fasted than dural lines	Phase contrast of dermal and dural cells	IF of dermal and dural cells (FSP-1 and TE7)	qPCR of dural cells for OCT4 and PAX6	Characterized iPSCs and neurons dervied from dermis and dural cells
			Dura mater (53)				~70% from dura mater
Sproul et al., 2014 [22]	Neurodegenerative disease and control subjects	Sex, age, PMI	Scalp dermis (1)	Postmortem	Dermis and dura mater from the same subject frozen with DMSO	Initial plating media: DMEM, FBS, Glutamax, BME, MEM NEAA, Antibiotic-antimycotic, Nucleosides	56% from dura mater	5–10 days for fresh dermis	4 dural cases with normal KT	Not reported	Morphology of dermal and dural cells from frozen tissue with DMSO	Not reported	Microarray data of dermal and dural lines from the same subject from frozen tissue with DMSO of fibroblast genes	Characterized iPSCs and neurons dervied from dermis and dural cells
			Dura mater (25)		Dermis and/or dura mater from the same subject frozen via liquid nitrogen sandwich with no DMSO at -80ºC for up to 11 years	Established lines: DMEM, FBS, Glutamax, BME, PenStrep		11–30 days with an average of 17 days from frozen dura mater	1 dural case with LOY		Morphology of dural cells from frozen tissue with no DMSO
Cary et al., 2015 [3]	Subject with cognitive impairment	Sex and age	Dura mater (1)	During shunt surgery	Frozen with DMSO at -90ºC	Initial tissue storage: Hank's buffered solution	100% from dura mater	6 days	Normal KT, XY	Proliferation increased at day 8 and was robust at day 16	Brightfield	Not reported	qPCR of dural cells and its derived iPSC line for germ layer and self-renewal genes	Characterized iPSCs and neurons
						Biopsy media: DMEM, FBS, Glutamax, BME, MEM NEAA, Antibiotic-antimycotic, and Nucleosides
						Dura fibroblast media: DMEM/F12, FBS, Glutamax, BME, and PenStrep
Argouarch et al. (this study)	Neurodegenerative disease and control subjects	Sex, age, PMI	Inner thigh dermis (77)	Dermis biopsy during life	Fresh dermis and dura mater	DMEM high glucose with Sodium pyruvate, FBS, and PenStrep	100% from dermis	~7 days from fresh dermis	86% dermal cases with normal KT	Dermal lines proliferated fasted than dural lines	Brightfield and rhodamine phalloidin of dermal and dural cells	WB expression of dermal and dural cells (Vimentin and S100A4)	RNA-seq of frozen dermal vs dural from the same subject	Not reported
					Dura mater frozen via dry ice sandwich with no DMSO at -80ºC for up to 4 years		93% from fresh dura mater	~9 days from fresh dura mater	41% fresh dural cases with normal KT, 11 cases with LOY
			Dura mater (57)	Postmortem dura mater			14% from frozen dura mater	~19 days from frozen dura mater	100% frozen dural cases with normal KT
